# Inducible overexpression of zebrafish *microRNA-722* suppresses chemotaxis of human neutrophil like cells

**DOI:** 10.1101/578583

**Authors:** Alan Y. Hsu, Sheng Liu, Kent A. Brasseale, Ramizah Syahirah, Jun Wan, Qing Deng

## Abstract

Neutrophil migration is essential for battling against infections but also drives chronic inflammation. Since primary neutrophils are terminally differentiated and not genetically tractable, leukemia cells such as HL-60 are differentiated into neutrophil-like cells to study mechanisms underlying neutrophil migration. However, constitutive overexpression or inhibition in this cell line does not allow the characterization of the genes that affect the differentiation process. Here we apply the tet-on system to induce the expression of zebrafish *miR-722* in differentiated HL-60. Overexpression of *miR-722* reduced the mRNA level of genes in the chemotaxis and inflammation pathways, including *RAC2*. Consistently, cell migration is significantly inhibited upon induced *miR-722* overexpression. Together, *miR-722* is an evolutionarily conserved suppressor for neutrophil migration and signaling in zebrafish and human.
