## Supplementary material for "Inducible overexpression of zebrafish *microRNA-722* suppresses chemotaxis of human neutrophil like cells": Dataset 2

### Sheet: readme
Sheets	Description	FDR/PValue cutoff	logFC cutoff	# of genes
VectorPlusDoxVectorNoDox_Up	Up expressed in vector plus DOX from vector NoDox	P value < 0.01	logFC> log2(1.8)	9
VectorPlusDoxVectorNoDox_Down	Down expressed in vector plus DOX from vector NoDox	P value < 0.01	logFC< -log2(1.8)	6

### Sheet: VectorPlusDoxVsVectorNoDox_Up
Name	Geneid
EXO1	ENSG00000174371.16
FAM72B	ENSG00000188610.12
TLR2	ENSG00000137462.6
KLRA1P	ENSG00000256667.6
ZNF367	ENSG00000165244.6
COL1A1	ENSG00000108821.13
CD44	ENSG00000026508.16
KIF21A	ENSG00000139116.18
PRDM5	ENSG00000138738.10

### Sheet: VectorPlusDoxVectorNoDox_Down
Name	Geneid
KLRK1	ENSG00000213809.8
KLRC4-KLRK1	ENSG00000255819.7
ANKRD24	ENSG00000089847.12
CCDC114	ENSG00000105479.15
PHACTR3	ENSG00000087495.16
RP4-761J14.10	ENSG00000269892.1
